# The *Drosophila* PDGF/VEGF signaling pathway regulates host immunometabolism in response to parasitoid infection

**DOI:** 10.1101/2025.10.01.679819

**Authors:** Ashley L. Waring-Sparks, Abraham Y. Kpirikai, Jun Yang, Riitvek Baddireddi, Najeeb Marun, Nicholas M. Bretz, Hayden Gosnell, Humayl Malik, David A. Hendrix, Nathan T. Mortimer

## Abstract

Mounting an immune response requires energy, but how that energy is reallocated at the organismal level remains poorly understood. In *Drosophila melanogaster*, infection by a parasitoid wasp triggers a systemic metabolic switch known as immunometabolism which is characterized by a shift in metabolic activity and the redistribution of resources away from organismal development and toward the production of a cellular immune response. We identify the PDGF/VEGF (PVF) signaling pathway as a key initiator of this immunometabolic switch. Genetic manipulation of PVF signaling alters infection outcomes, modulates systemic metabolite profiles, and reveals a direct trade-off between immune function and development. Our findings establish the *Drosophila-*parasitoid wasp system as a genetically tractable model for understanding the molecular basis of immunometabolism.
