## Supplementary material for "The *Drosophila* PDGF/VEGF signaling pathway regulates host immunometabolism in response to parasitoid infection": Table S2

### Sheet: Sheet1
Metabolite Category	Metabolite Sub-Category	Metabolite Chemical Name	Time course t-value	Time course p-value	Time course ΔZ-score
Amino Acid	Alanine and Aspartate Metabolism	N-methylalanine	4.3991	0.00477518	-2.91913
Amino Acid	Alanine and Aspartate Metabolism	N-acetylaspartate (NAA)	1.73782	0.167987	-0.902787
Amino Acid	Alanine and Aspartate Metabolism	N-acetylasparagine	1.41092	0.208838	-1.07367
Amino Acid	Alanine and Aspartate Metabolism	alanine	0.493769	0.639235	-0.331092
Amino Acid	Alanine and Aspartate Metabolism	asparagine	0.38403	0.715522	-0.236175
Amino Acid	Alanine and Aspartate Metabolism	N-acetylalanine	-0.343024	0.74993	0.510243
Amino Acid	Alanine and Aspartate Metabolism	aspartate	-0.234971	0.823216	0.140724
Amino Acid	Glutamate Metabolism	glutamine	2.4589	0.0726171	-1.31307
Amino Acid	Glutamate Metabolism	glutamate	1.65775	0.150948	-1.059
Amino Acid	Glutamate Metabolism	N-acetylglutamate	1.67733	0.181558	-3.40057
Amino Acid	Glutamate Metabolism	2-pyrrolidinone	-1.26922	0.253075	1.00047
Amino Acid	Glutamate Metabolism	N-acetylglutamine	1.17246	0.285628	-0.857047
Amino Acid	Glutamate Metabolism	alpha-ketoglutaramate*	-0.867655	0.437095	1.26391
Amino Acid	Glutamate Metabolism	glutamate, gamma-methyl ester	0.330854	0.752075	-0.244033
Amino Acid	Glutathione Metabolism	5-oxoproline	1.13588	0.311648	-1.19804
Amino Acid	Glutathione Metabolism	cysteine-glutathione disulfide	1.10611	0.338811	-1.98336
Amino Acid	Glutathione Metabolism	ophthalmate	0.866363	0.425971	-0.825777
Amino Acid	Glutathione Metabolism	glutathione, reduced (GSH)	0.871726	0.442538	-2.07339
Amino Acid	Glutathione Metabolism	cysteinylglycine	0.678121	0.523258	-0.507776
Amino Acid	Glutathione Metabolism	2-hydroxybutyrate/2-hydroxyisobutyrate	0.108547	0.920069	-0.0550442
Amino Acid	Glycine, Serine and Threonine Metabolism	threonine	-3.74918	0.00989562	2.47635
Amino Acid	Glycine, Serine and Threonine Metabolism	2-methylserine	1.83424	0.158477	-5.23538
Amino Acid	Glycine, Serine and Threonine Metabolism	N-acetylglycine	1.68144	0.163396	-1.97031
Amino Acid	Glycine, Serine and Threonine Metabolism	betaine	1.36848	0.226287	-0.829049
Amino Acid	Glycine, Serine and Threonine Metabolism	glycine	-0.696973	0.520335	0.391649
Amino Acid	Glycine, Serine and Threonine Metabolism	serine	0.460881	0.661248	-0.341851
Amino Acid	Glycine, Serine and Threonine Metabolism	N-acetylthreonine	-0.327353	0.755771	0.285177
Amino Acid	Glycine, Serine and Threonine Metabolism	3-phosphoserine	-0.276256	0.79222	0.17412
Amino Acid	Glycine, Serine and Threonine Metabolism	N-acetylserine	-0.225802	0.830374	0.217147
Amino Acid	Glycine, Serine and Threonine Metabolism	phosphothreonine	-0.107279	0.920418	0.191499
Amino Acid	Glycine, Serine and Threonine Metabolism	sarcosine	0.0725821	0.944719	-0.0448224
Amino Acid	Guanidino and Acetamido Metabolism	4-guanidinobutanoate	-1.08378	0.356359	5.39673
Amino Acid	Histidine Metabolism	N-acetylhistidine	1.09388	0.316285	-0.74104
Amino Acid	Histidine Metabolism	histidine	1.01888	0.350626	-0.635318
Amino Acid	Histidine Metabolism	imidazole lactate	-0.728816	0.50129	0.414719
Amino Acid	Histidine Metabolism	histidine methyl ester	0.316699	0.763543	-0.192031
Amino Acid	Histidine Metabolism	4-imidazoleacetate	-0.193528	0.857327	0.357237
Amino Acid	Leucine, Isoleucine and Valine Metabolism	alpha-hydroxyisocaproate	-2.14773	0.0987599	2.84592
Amino Acid	Leucine, Isoleucine and Valine Metabolism	isoleucine	1.87492	0.130199	-2.23238
Amino Acid	Leucine, Isoleucine and Valine Metabolism	3-hydroxyisobutyrate	1.65548	0.175378	-0.887608
Amino Acid	Leucine, Isoleucine and Valine Metabolism	ethylmalonate	-1.5166	0.190971	0.883431
Amino Acid	Leucine, Isoleucine and Valine Metabolism	methylsuccinate	-1.4057	0.209428	0.989941
Amino Acid	Leucine, Isoleucine and Valine Metabolism	4-methyl-2-oxopentanoate	-1.23241	0.282827	1.50396
Amino Acid	Leucine, Isoleucine and Valine Metabolism	N-acetylleucine	-1.20113	0.299445	0.639252
Amino Acid	Leucine, Isoleucine and Valine Metabolism	leucine	1.08939	0.334094	-1.29558
Amino Acid	Leucine, Isoleucine and Valine Metabolism	3-methyl-2-oxovalerate	-0.981232	0.383435	1.34869
Amino Acid	Leucine, Isoleucine and Valine Metabolism	1-carboxyethylisoleucine	-0.767088	0.486491	1.03462
Amino Acid	Leucine, Isoleucine and Valine Metabolism	1-carboxyethylleucine	-0.644309	0.551886	0.738545
Amino Acid	Leucine, Isoleucine and Valine Metabolism	1-carboxyethylvaline	-0.473099	0.660923	0.623899
Amino Acid	Leucine, Isoleucine and Valine Metabolism	isobutyrylcarnitine (C4)	0.446448	0.6736	-0.414747
Amino Acid	Leucine, Isoleucine and Valine Metabolism	3-methyl-2-oxobutyrate	-0.17322	0.869918	0.185638
Amino Acid	Leucine, Isoleucine and Valine Metabolism	alpha-hydroxyisovalerate	-0.113453	0.913373	0.0808006
Amino Acid	Leucine, Isoleucine and Valine Metabolism	valine	0.0178056	0.986492	-0.0103995
Amino Acid	Lysine Metabolism	2-aminoadipate	-2.74753	0.0365074	2.32096
Amino Acid	Lysine Metabolism	fructosyllysine	-2.99746	0.0454238	4.86004
Amino Acid	Lysine Metabolism	N2-acetyllysine	-2.57013	0.0455132	1.60069
Amino Acid	Lysine Metabolism	N,N,N-trimethyl-5-aminovalerate	2.79163	0.0457473	-1.54293
Amino Acid	Lysine Metabolism	saccharopine	-2.61069	0.0495725	1.50707
Amino Acid	Lysine Metabolism	N6-methyllysine	2.38655	0.0542824	-1.68293
Amino Acid	Lysine Metabolism	hydroxy-N6,N6,N6-trimethyllysine*	-2.29218	0.0797092	2.70421
Amino Acid	Lysine Metabolism	N6,N6,N6-trimethyllysine	-2.23478	0.100736	4.40147
Amino Acid	Lysine Metabolism	N6-carboxyethyllysine	-1.92568	0.10404	1.25302
Amino Acid	Lysine Metabolism	N6-acetyllysine	-1.74641	0.177214	8.63547
Amino Acid	Lysine Metabolism	lysine	0.805406	0.45253	-0.638017
Amino Acid	Lysine Metabolism	N6-formyllysine	0.812322	0.455316	-0.467266
Amino Acid	Lysine Metabolism	6-oxopiperidine-2-carboxylate	-0.66201	0.54786	0.347474
Amino Acid	Lysine Metabolism	N2-acetyl,N6-methyllysine	-0.639531	0.552139	0.650997
Amino Acid	Lysine Metabolism	N6,N6-dimethyllysine	-0.493974	0.641776	0.456217
Amino Acid	Lysine Metabolism	pipecolate	-0.419948	0.696809	0.22492
Amino Acid	Lysine Metabolism	2-oxoadipate	-0.382296	0.717254	0.3434
Amino Acid	Methionine, Cysteine, SAM and Taurine Metabolism	S-methylcysteine sulfoxide	3.47166	0.0257656	-1.87574
Amino Acid	Methionine, Cysteine, SAM and Taurine Metabolism	methionine sulfoxide	-2.56808	0.0439566	1.65808
Amino Acid	Methionine, Cysteine, SAM and Taurine Metabolism	cystine	2.49262	0.055364	-2.39318
Amino Acid	Methionine, Cysteine, SAM and Taurine Metabolism	taurine	1.36304	0.222086	-1.00379
Amino Acid	Methionine, Cysteine, SAM and Taurine Metabolism	N-acetylmethionine sulfoxide	1.11653	0.308033	-0.864986
Amino Acid	Methionine, Cysteine, SAM and Taurine Metabolism	cystathionine	-1.10583	0.314349	0.922674
Amino Acid	Methionine, Cysteine, SAM and Taurine Metabolism	S-adenosylmethionine (SAM)	-0.932501	0.401832	1.13406
Amino Acid	Methionine, Cysteine, SAM and Taurine Metabolism	cysteine sulfinic acid	-0.869256	0.429138	0.487224
Amino Acid	Methionine, Cysteine, SAM and Taurine Metabolism	N-acetyltaurine	-0.767591	0.475038	0.469125
Amino Acid	Methionine, Cysteine, SAM and Taurine Metabolism	lanthionine	-0.70943	0.516102	0.878798
Amino Acid	Methionine, Cysteine, SAM and Taurine Metabolism	cysteine	0.679598	0.526339	-0.630047
Amino Acid	Methionine, Cysteine, SAM and Taurine Metabolism	methionine	0.535594	0.611501	-0.379175
Amino Acid	Methionine, Cysteine, SAM and Taurine Metabolism	hypotaurine	-0.427402	0.684656	0.340737
Amino Acid	Methionine, Cysteine, SAM and Taurine Metabolism	N-acetylmethionine	-0.31207	0.766506	0.264957
Amino Acid	Methionine, Cysteine, SAM and Taurine Metabolism	S-adenosylhomocysteine (SAH)	0.314989	0.771254	-0.647576
Amino Acid	Methionine, Cysteine, SAM and Taurine Metabolism	N-formylmethionine	0.211227	0.841462	-0.12148
Amino Acid	Phenylalanine Metabolism	1-carboxyethylphenylalanine	-1.85552	0.124474	1.83173
Amino Acid	Phenylalanine Metabolism	phenylalanine	-1.73151	0.137443	1.42441
Amino Acid	Phenylalanine Metabolism	N-acetylphenylalanine	-1.57388	0.211857	7.99266
Amino Acid	Polyamine Metabolism	S-adenosylmethioninamine	4.85944	0.00568017	-5.08772
Amino Acid	Polyamine Metabolism	N-acetylputrescine	1.59595	0.201464	-0.815312
Amino Acid	Polyamine Metabolism	(N(1) + N(8))-acetylspermidine	-1.24991	0.260806	1.02583
Amino Acid	Polyamine Metabolism	acetylagmatine	1.27216	0.288687	-3.86313
Amino Acid	Polyamine Metabolism	putrescine	0.906108	0.417981	-0.484713
Amino Acid	Polyamine Metabolism	5-methylthioadenosine (MTA)	-0.160493	0.881765	0.355267
Amino Acid	Polyamine Metabolism	spermidine	-0.0160768	0.98773	0.0101053
Amino Acid	Tryptophan Metabolism	tryptophan	-3.22017	0.0278546	3.57527
Amino Acid	Tryptophan Metabolism	xanthurenate	2.7975	0.0373346	-1.65894
Amino Acid	Tryptophan Metabolism	kynurenate	1.36672	0.234279	-0.778031
Amino Acid	Tryptophan Metabolism	3-hydroxykynurenine	0.994985	0.359259	-0.649573
Amino Acid	Tryptophan Metabolism	oxindolylalanine	0.235975	0.824286	-0.274482
Amino Acid	Tryptophan Metabolism	kynurenine	-0.0521486	0.960221	0.0327487
Amino Acid	Tyrosine Metabolism	1-carboxyethyltyrosine	-2.68842	0.0369716	2.06677
Amino Acid	Tyrosine Metabolism	4-hydroxyphenylpyruvate	-2.51417	0.0519435	1.5027
Amino Acid	Tyrosine Metabolism	3-(4-hydroxyphenyl)lactate	-2.23408	0.0760254	2.13679
Amino Acid	Tyrosine Metabolism	homogentisate	0.937455	0.385418	-0.619936
Amino Acid	Tyrosine Metabolism	N-formylphenylalanine	-0.846579	0.436412	0.494266
Amino Acid	Tyrosine Metabolism	O-phospho-L-tyrosine	0.76728	0.477698	-0.733364
Amino Acid	Tyrosine Metabolism	tyramine	0.527938	0.628538	-0.884215
Amino Acid	Tyrosine Metabolism	O-methyltyrosine	0.394373	0.707089	-0.294864
Amino Acid	Tyrosine Metabolism	dihydroxyphenylalanine (L-DOPA)	-0.272182	0.794844	0.17839
Amino Acid	Tyrosine Metabolism	tyrosine	0.090435	0.931356	-0.0830463
Amino Acid	Urea cycle; Arginine and Proline Metabolism	trans-4-hydroxyproline	2.39614	0.0536911	-1.65122
Amino Acid	Urea cycle; Arginine and Proline Metabolism	N-delta-acetylornithine	2.58425	0.0563291	-1.4366
Amino Acid	Urea cycle; Arginine and Proline Metabolism	argininosuccinate	-2.33696	0.0584292	1.58273
Amino Acid	Urea cycle; Arginine and Proline Metabolism	2-oxoarginine*	-2.21846	0.0700077	1.43597
Amino Acid	Urea cycle; Arginine and Proline Metabolism	3-amino-2-piperidone	2.21945	0.0709093	-1.80549
Amino Acid	Urea cycle; Arginine and Proline Metabolism	arginine	1.49979	0.199558	-0.847978
Amino Acid	Urea cycle; Arginine and Proline Metabolism	N-acetylarginine	-1.28784	0.245245	0.916073
Amino Acid	Urea cycle; Arginine and Proline Metabolism	dimethylarginine (SDMA + ADMA)	-1.17893	0.295819	1.24597
Amino Acid	Urea cycle; Arginine and Proline Metabolism	citrulline	0.987656	0.386803	-0.5136
Amino Acid	Urea cycle; Arginine and Proline Metabolism	N-alpha-acetylornithine	-0.913544	0.400197	0.556761
Amino Acid	Urea cycle; Arginine and Proline Metabolism	N-monomethylarginine	0.877606	0.414405	-0.662776
Amino Acid	Urea cycle; Arginine and Proline Metabolism	N,N,N-trimethyl-alanylproline betaine (TMAP)	-0.639907	0.557871	0.343686
Amino Acid	Urea cycle; Arginine and Proline Metabolism	urea	-0.589431	0.582233	0.34022
Amino Acid	Urea cycle; Arginine and Proline Metabolism	proline	-0.424838	0.686029	0.282006
Amino Acid	Urea cycle; Arginine and Proline Metabolism	ornithine	-0.420302	0.690164	0.260764
Amino Acid	Urea cycle; Arginine and Proline Metabolism	homocitrulline	0.366547	0.726597	-0.268879
Amino Acid	Urea cycle; Arginine and Proline Metabolism	pro-hydroxy-pro	-0.356588	0.741309	0.187066
Carbohydrate	Advanced Glycation End-product	N6-carboxymethyllysine	-6.53123	0.00061561	4.64613
Carbohydrate	Aminosugar Metabolism	N-acetylglucosamine/N-acetylgalactosamine	-3.31072	0.0196019	2.95201
Carbohydrate	Aminosugar Metabolism	N-acetylglucosamine 6-phosphate	-2.5547	0.0566667	2.80726
Carbohydrate	Aminosugar Metabolism	N-acetyl-glucosamine 1-phosphate	-1.97253	0.134216	4.38093
Carbohydrate	Aminosugar Metabolism	erythronate*	1.59115	0.163079	-1.07768
Carbohydrate	Aminosugar Metabolism	N-acetylglucosaminylasparagine	1.3453	0.227916	-0.895189
Carbohydrate	Aminosugar Metabolism	glucuronate	1.05756	0.356714	-0.553009
Carbohydrate	Disaccharides and Oligosaccharides	sucrose	0.123665	0.9065	-0.0719838
Carbohydrate	Fructose, Mannose and Galactose Metabolism	mannitol/sorbitol	3.37542	0.0172753	-2.08126
Carbohydrate	Fructose, Mannose and Galactose Metabolism	mannose	3.22905	0.0249549	-1.85726
Carbohydrate	Fructose, Mannose and Galactose Metabolism	fructose	2.3863	0.0565419	-1.52006
Carbohydrate	Fructose, Mannose and Galactose Metabolism	galactonate	1.33662	0.25903	-2.16273
Carbohydrate	Fructose, Mannose and Galactose Metabolism	galactose 1-phosphate	-0.886938	0.430391	0.465297
Carbohydrate	Glycogen Metabolism	maltose	0.901922	0.411736	-0.949632
Carbohydrate	Glycolysis, Gluconeogenesis, and Pyruvate Metabolism	glycerate	-2.47184	0.0506352	1.56972
Carbohydrate	Glycolysis, Gluconeogenesis, and Pyruvate Metabolism	phosphoenolpyruvate (PEP)	-1.72452	0.135377	1.21775
Carbohydrate	Glycolysis, Gluconeogenesis, and Pyruvate Metabolism	lactate	1.34089	0.229548	-0.883601
Carbohydrate	Glycolysis, Gluconeogenesis, and Pyruvate Metabolism	fructose 1,6-diphosphate/glucose 1,6-diphosphate/myo-inositol diphosphates	1.04709	0.36363	-2.0789
Carbohydrate	Glycolysis, Gluconeogenesis, and Pyruvate Metabolism	glucose	0.91314	0.401146	-0.818386
Carbohydrate	Glycolysis, Gluconeogenesis, and Pyruvate Metabolism	pyruvate	-0.440311	0.679335	0.45579
Carbohydrate	Glycolysis, Gluconeogenesis, and Pyruvate Metabolism	dihydroxyacetone phosphate (DHAP)	0.205854	0.84659	-0.251543
Carbohydrate	Glycolysis, Gluconeogenesis, and Pyruvate Metabolism	2-phosphoglycerate	-0.122253	0.908048	0.135902
Carbohydrate	Glycolysis, Gluconeogenesis, and Pyruvate Metabolism	glucose 6-phosphate	-0.0951972	0.927538	0.0589084
Carbohydrate	Glycolysis, Gluconeogenesis, and Pyruvate Metabolism	3-phosphoglycerate	0.0825785	0.938981	-0.197501
Carbohydrate	Nucleotide Sugar	UDP-N-acetylglucosamine/galactosamine	-0.449232	0.669749	0.358829
Carbohydrate	Pentose Metabolism	lyxonate	2.17574	0.0754245	-1.37338
Carbohydrate	Pentose Metabolism	ribitol	-1.76205	0.14206	1.80861
Carbohydrate	Pentose Metabolism	ribonate	-1.08033	0.332482	1.11515
Carbohydrate	Pentose Metabolism	arabitol/xylitol	-0.47469	0.663103	0.854929
Carbohydrate	Pentose Metabolism	ribose	-0.360949	0.737934	0.565487
Carbohydrate	Pentose Metabolism	sedoheptulose	0.147003	0.888077	-0.113967
Carbohydrate	Pentose Metabolism	arabonate/xylonate	-0.148049	0.888916	0.16888
Carbohydrate	Pentose Phosphate Pathway	sedoheptulose-7-phosphate	2.57215	0.0532767	-1.46819
Carbohydrate	Pentose Phosphate Pathway	ribose 1-phosphate	-1.33036	0.259636	0.702937
Carbohydrate	Pentose Phosphate Pathway	6-phosphogluconate	-0.453604	0.671165	0.494207
Cofactors and Vitamins	Ascorbate and Aldarate Metabolism	oxalate (ethanedioate)	1.50641	0.182689	-1.07357
Cofactors and Vitamins	Ascorbate and Aldarate Metabolism	dehydroascorbate	0.61698	0.562383	-0.377366
Cofactors and Vitamins	Ascorbate and Aldarate Metabolism	threonate	0.565811	0.592076	-0.409227
Cofactors and Vitamins	Ascorbate and Aldarate Metabolism	ascorbate (Vitamin C)	-0.480038	0.659549	0.853709
Cofactors and Vitamins	Ascorbate and Aldarate Metabolism	gulonate*	-0.213046	0.841322	0.260105
Cofactors and Vitamins	Hemoglobin and Porphyrin Metabolism	5-aminolevulinate	0.61832	0.575097	-1.20161
Cofactors and Vitamins	Nicotinate and Nicotinamide Metabolism	nicotinamide adenine dinucleotide (NAD+)	1.52774	0.203904	-2.14236
Cofactors and Vitamins	Nicotinate and Nicotinamide Metabolism	nicotinamide	1.38108	0.243712	-2.04868
Cofactors and Vitamins	Nicotinate and Nicotinamide Metabolism	nicotinamide ribonucleotide (NMN)	0.276461	0.797854	-0.143597
Cofactors and Vitamins	Nicotinate and Nicotinamide Metabolism	trigonelline (N'-methylnicotinate)	0.226178	0.828837	-0.146535
Cofactors and Vitamins	Nicotinate and Nicotinamide Metabolism	nicotinamide riboside	0.148561	0.886775	-0.107299
Cofactors and Vitamins	Nicotinate and Nicotinamide Metabolism	nicotinate	-0.0326754	0.975374	0.0370957
Cofactors and Vitamins	Pantothenate and CoA Metabolism	pantetheine	2.67353	0.0494946	-2.93224
Cofactors and Vitamins	Pantothenate and CoA Metabolism	phosphopantetheine	1.39127	0.256431	-6.49457
Cofactors and Vitamins	Pantothenate and CoA Metabolism	pantothenate	0.889608	0.417272	-0.50732
Cofactors and Vitamins	Pterin Metabolism	isoxanthopterin	1.04521	0.338189	-0.841281
Cofactors and Vitamins	Riboflavin Metabolism	flavin adenine dinucleotide (FAD)	-2.47667	0.0749953	4.01725
Cofactors and Vitamins	Riboflavin Metabolism	riboflavin (Vitamin B2)	-1.52755	0.187393	0.896189
Cofactors and Vitamins	Tetrahydrobiopterin Metabolism	biopterin	1.82228	0.120399	-1.17174
Cofactors and Vitamins	Thiamine Metabolism	thiamin (Vitamin B1)	-1.37139	0.23846	1.62996
Cofactors and Vitamins	Thiamine Metabolism	thiamin monophosphate	0.146737	0.888237	-0.111844
Cofactors and Vitamins	Tocopherol Metabolism	alpha-tocopherol	0.765481	0.47626	-0.667334
Cofactors and Vitamins	Vitamin B6 Metabolism	pyridoxal	3.48417	0.0210152	-3.81236
Cofactors and Vitamins	Vitamin B6 Metabolism	pyridoxate	0.982627	0.368793	-0.878696
Cofactors and Vitamins	Vitamin B6 Metabolism	pyridoxamine	-0.454891	0.66591	0.291577
Energy	Oxidative Phosphorylation	acetylphosphate	2.42335	0.0583298	-2.219
Energy	Oxidative Phosphorylation	phosphate	2.03902	0.0977547	-1.97122
Energy	TCA Cycle	aconitate [cis or trans]	1.79362	0.140473	-1.99962
Energy	TCA Cycle	malate	1.44058	0.201096	-1.11552
Energy	TCA Cycle	fumarate	0.880045	0.412766	-0.607864
Energy	TCA Cycle	succinate	0.753024	0.481066	-0.596819
Energy	TCA Cycle	2-methylcitrate/homocitrate	-0.451218	0.668116	0.349851
Energy	TCA Cycle	mesaconate (methylfumarate)	-0.40298	0.701297	0.264018
Energy	TCA Cycle	citrate	0.406236	0.701655	-0.394629
Energy	TCA Cycle	alpha-ketoglutarate	0.216967	0.836173	-0.187197
Energy	TCA Cycle	citraconate/glutaconate	-0.204043	0.845312	0.13201
Energy	TCA Cycle	itaconate	0.0134496	0.989711	-0.00898171
Lipid	Carnitine Metabolism	carnitine	2.83699	0.0336002	-2.47694
Lipid	Carnitine Metabolism	deoxycarnitine	-1.77872	0.125625	1.24341
Lipid	Ceramide PEs	behenoyl-tetradecasphingosine-phosphoethanolamine (d14:1/22:0)*	-1.07541	0.332361	0.625837
Lipid	Ceramide PEs	arachidoyl-tetradecasphingosine-phosphoethanolamine (d14:1/20:0)*	-0.971503	0.376148	0.569599
Lipid	Ceramide PEs	behenoyl-tetradecasphingadienine-phosphoethanolamine (d14:2/22:0)*	-0.937645	0.39539	0.530473
Lipid	Ceramide PEs	arachidoyl-tetradecasphingadienine-phosphoethanolamine (d14:2/20:0)*	-0.778279	0.470107	0.468049
Lipid	Ceramides	N-arachidoyl-tetradecanoylsphingosine (d14:1/20:0)*	-1.45031	0.207045	0.849854
Lipid	Ceramides	N-stearoyl-tetradecanoylsphingosine (d14:1/18:0)*	-1.45492	0.208276	0.837203
Lipid	Ceramides	N-behenoyl-tetradecanoylsphingosine (d14:1/22:0)*	-1.12389	0.318826	0.626794
Lipid	Diacylglycerol	diacylglycerol (16:1/18:2 [2], 16:0/18:3 [1])*	-1.07588	0.337973	0.598569
Lipid	Diacylglycerol	oleoyl-linoleoyl-glycerol (18:1/18:2) [2]	-0.898402	0.426848	0.466743
Lipid	Diacylglycerol	palmitoyl-linoleoyl-glycerol (16:0/18:2) [2]*	-0.79637	0.470971	0.429218
Lipid	Dihydroceramides	N-palmitoyl-sphinganine (d18:0/16:0)	-1.89308	0.110094	1.2001
Lipid	Endocannabinoid	palmitoyl ethanolamide	1.43155	0.202801	-0.96131
Lipid	Endocannabinoid	stearoyl ethanolamide	1.22599	0.266947	-0.813178
Lipid	Endocannabinoid	oleoyl ethanolamide	-1.03106	0.377915	9.04456
Lipid	Endocannabinoid	palmitoleoyl ethanolamide*	-0.982466	0.384537	0.52259
Lipid	Fatty Acid Metabolism (Acyl Carnitine, Long Chain Saturated)	stearoylcarnitine (C18)	-1.71508	0.15328	0.96667
Lipid	Fatty Acid Metabolism (Acyl Carnitine, Long Chain Saturated)	arachidoylcarnitine (C20)*	-1.61377	0.159374	1.04867
Lipid	Fatty Acid Metabolism (Acyl Carnitine, Long Chain Saturated)	margaroylcarnitine (C17)*	-1.53531	0.185937	0.897926
Lipid	Fatty Acid Metabolism (Acyl Carnitine, Long Chain Saturated)	palmitoylcarnitine (C16)	-0.460744	0.662586	0.286136
Lipid	Fatty Acid Metabolism (Acyl Carnitine, Long Chain Saturated)	myristoylcarnitine (C14)	0.195966	0.851185	-0.147116
Lipid	Fatty Acid Metabolism (Acyl Carnitine, Medium Chain)	laurylcarnitine (C12)	-0.296263	0.77783	0.184427
Lipid	Fatty Acid Metabolism (Acyl Carnitine, Monounsaturated)	oleoylcarnitine (C18:1)	-0.444429	0.673672	0.275568
Lipid	Fatty Acid Metabolism (Acyl Carnitine, Monounsaturated)	palmitoleoylcarnitine (C16:1)*	-0.413412	0.693892	0.275586
Lipid	Fatty Acid Metabolism (Acyl Carnitine, Monounsaturated)	myristoleoylcarnitine (C14:1)*	0.347291	0.741034	-0.286378
Lipid	Fatty Acid Metabolism (Acyl Carnitine, Polyunsaturated)	linoleoylcarnitine (C18:2)*	-0.689452	0.516312	0.482846
Lipid	Fatty Acid Metabolism (Acyl Carnitine, Short Chain)	acetylcarnitine (C2)	1.39031	0.2158	-1.10283
Lipid	Fatty Acid Metabolism (Acyl Glycine)	N-palmitoylglycine	-1.3378	0.260177	2.29546
Lipid	Fatty Acid Metabolism (also BCAA Metabolism)	propionylcarnitine (C3)	1.23543	0.274519	-1.25934
Lipid	Fatty Acid Metabolism (also BCAA Metabolism)	methylmalonate (MMA)	0.0584194	0.955635	-0.0542454
Lipid	Fatty Acid Synthesis	malonate	-0.433321	0.681992	0.387973
Lipid	Fatty Acid, Branched	(12 or 13)-methylmyristate (a15:0 or i15:0)	-1.99887	0.12681	3.6709
Lipid	Fatty Acid, Branched	(14 or 15)-methylpalmitate (a17:0 or i17:0)	-1.4959	0.215289	2.35291
Lipid	Fatty Acid, Dicarboxylate	glutarate (C5-DC)	-6.91628	0.00223539	8.92527
Lipid	Fatty Acid, Dicarboxylate	adipate (C6-DC)	1.67159	0.167541	-2.06019
Lipid	Fatty Acid, Dicarboxylate	3-methylglutarate/2-methylglutarate	1.0081	0.353261	-0.777468
Lipid	Fatty Acid, Dicarboxylate	2-hydroxyglutarate	0.531867	0.614059	-0.393187
Lipid	Fatty Acid, Dicarboxylate	tetradecanedioate (C14-DC)	0.505451	0.635237	-0.293873
Lipid	Fatty Acid, Dicarboxylate	dodecanedioate (C12-DC)	-0.391771	0.709024	0.298882
Lipid	Fatty Acid, Dicarboxylate	suberate (C8-DC)	-0.32936	0.755004	0.195258
Lipid	Fatty Acid, Dicarboxylate	sebacate (C10-DC)	-0.174462	0.867247	0.125595
Lipid	Fatty Acid, Dihydroxy	2,4-dihydroxybutyrate	3.70187	0.0107367	-2.39848
Lipid	Fatty Acid, Dihydroxy	3,4-dihydroxybutyrate	2.40586	0.0619519	-2.33113
Lipid	Fatty Acid, Dihydroxy	2S,3R-dihydroxybutyrate	1.59968	0.162109	-1.237
Lipid	Fatty Acid, Dihydroxy	12,13-DiHOME	1.14543	0.328217	-2.61414
Lipid	Fatty Acid, Dihydroxy	2R,3R-dihydroxybutyrate	-0.958393	0.375025	0.701008
Lipid	Fatty Acid, Dihydroxy	9,10-DiHOME	-0.29372	0.782031	0.319542
Lipid	Fatty Acid, Monohydroxy	2-hydroxylaurate	2.21314	0.0688848	-1.58878
Lipid	Fatty Acid, Monohydroxy	3-hydroxylaurate	1.12635	0.303048	-0.791096
Lipid	Fatty Acid, Monohydroxy	3-hydroxymyristate	1.1222	0.308031	-0.940107
Lipid	Fatty Acid, Monohydroxy	2-hydroxyarachidate*	-1.19624	0.308143	2.36464
Lipid	Fatty Acid, Monohydroxy	3-hydroxypropanoate	0.842991	0.457289	-0.429099
Lipid	Fatty Acid, Monohydroxy	13-HODE + 9-HODE	-0.780195	0.469801	0.721321
Lipid	Fatty Acid, Monohydroxy	2-hydroxystearate	-0.602437	0.584186	1.13477
Lipid	Fatty Acid, Monohydroxy	3-hydroxysebacate	-0.538365	0.621793	0.882551
Lipid	Fatty Acid, Monohydroxy	2-hydroxypalmitate	0.00568523	0.995785	-0.011961
Lipid	Galactosyl Glycerolipids	galactosylglycerol	-1.00279	0.374752	0.536434
Lipid	Glycerolipid Metabolism	glycerophosphoglycerol	1.4585	0.222011	-2.10599
Lipid	Glycerolipid Metabolism	glycerol 3-phosphate	0.716316	0.507775	-0.735094
Lipid	Glycerolipid Metabolism	glycerol	-0.419392	0.693185	0.423963
Lipid	Glycosyl PE	1-palmitoyl-2-oleoyl-glycosyl-GPE (16:0/18:1)**	-0.755073	0.483409	0.449361
Lipid	Glycosyl PE	1-palmitoyl-2-palmitoleoyl-glycosyl-GPE (16:0/16:1)**	-0.438036	0.685106	0.233402
Lipid	Hexosylceramides (HCER)	glycosyl ceramide (d14:1/22:0, d16:1/20:0)*	-0.639069	0.556816	0.348294
Lipid	Inositol Metabolism	myo-inositol	1.462	0.206928	-0.838387
Lipid	Inositol Metabolism	inositol 1-phosphate (I1P)	-0.108367	0.917265	0.073392
Lipid	Ketone Bodies	3-hydroxybutyrate (BHBA)	0.73322	0.504465	-0.395583
Lipid	Long Chain Monounsaturated Fatty Acid	10-heptadecenoate (17:1n7)	-1.34761	0.256162	2.20972
Lipid	Long Chain Monounsaturated Fatty Acid	oleate/vaccenate (18:1)	-1.34327	0.257812	2.23544
Lipid	Long Chain Monounsaturated Fatty Acid	palmitoleate (16:1n7)	-1.28218	0.270395	1.74183
Lipid	Long Chain Monounsaturated Fatty Acid	eicosenoate (20:1)	-1.09073	0.342404	1.75732
Lipid	Long Chain Polyunsaturated Fatty Acid (n3 and n6)	linoleate (18:2n6)	-1.50806	0.221466	3.67104
Lipid	Long Chain Polyunsaturated Fatty Acid (n3 and n6)	hexadecadienoate (16:2n6)	-1.11587	0.32309	1.30102
Lipid	Long Chain Polyunsaturated Fatty Acid (n3 and n6)	linolenate [alpha or gamma; (18:3n3 or 6)]	-1.13912	0.328851	2.32304
Lipid	Long Chain Polyunsaturated Fatty Acid (n3 and n6)	tetradecadienoate (14:2)*	-0.799271	0.476767	1.67364
Lipid	Long Chain Saturated Fatty Acid	arachidate (20:0)	-0.541915	0.619724	0.900202
Lipid	Long Chain Saturated Fatty Acid	palmitate (16:0)	-0.511343	0.637451	0.74365
Lipid	Long Chain Saturated Fatty Acid	pentadecanoate (15:0)	-0.502269	0.644791	0.84333
Lipid	Long Chain Saturated Fatty Acid	myristate (14:0)	-0.362187	0.736895	0.553521
Lipid	Long Chain Saturated Fatty Acid	stearate (18:0)	0.183621	0.863354	-0.245748
Lipid	Lysophospholipid	1-palmitoyl-GPC (16:0)	-2.41153	0.0550899	1.52356
Lipid	Lysophospholipid	1-linoleoyl-GPC (18:2)	-1.78083	0.156189	2.81519
Lipid	Lysophospholipid	1-oleoyl-GPG (18:1)*	-1.80502	0.156708	3.40719
Lipid	Lysophospholipid	1-linoleoyl-GPI (18:2)*	-1.69466	0.156855	1.82257
Lipid	Lysophospholipid	1-oleoyl-GPC (18:1)	-1.68589	0.163886	2.03813
Lipid	Lysophospholipid	1-linoleoyl-GPE (18:2)*	-1.70559	0.16558	2.36733
Lipid	Lysophospholipid	1-oleoyl-GPE (18:1)	-1.61587	0.176781	1.88917
Lipid	Lysophospholipid	1-palmitoleoyl-GPC (16:1)*	-1.48761	0.191888	1.26134
Lipid	Lysophospholipid	1-oleoyl-GPI (18:1)	-1.5503	0.202189	2.42453
Lipid	Lysophospholipid	1-palmitoyl-GPG (16:0)*	-1.45379	0.228677	2.53767
Lipid	Lysophospholipid	1-linolenoyl-GPC (18:3)*	-1.42291	0.230963	0.759633
Lipid	Lysophospholipid	1-stearoyl-GPE (18:0)	-1.42234	0.234568	0.748846
Lipid	Lysophospholipid	2-palmitoyl-GPC (16:0)*	-1.22147	0.26806	0.827918
Lipid	Lysophospholipid	1-palmitoyl-GPI (16:0)	-1.19199	0.310247	2.44688
Lipid	Lysophospholipid	1-palmitoyl-GPE (16:0)	-1.02285	0.368825	1.59208
Lipid	Lysophospholipid	1-stearoyl-GPI (18:0)	-0.234658	0.828544	0.601268
Lipid	Lysophospholipid	2-palmitoleoyl-GPC (16:1)*	0.021286	0.983732	-0.0167399
Lipid	Medium Chain Fatty Acid	laurate (12:0)	-1.72707	0.141391	1.52994
Lipid	Medium Chain Fatty Acid	5-dodecenoate (12:1n7)	-1.62188	0.188306	2.70893
Lipid	Mevalonate Metabolism	3-hydroxy-3-methylglutarate	-3.71164	0.011526	3.1172
Lipid	Mevalonate Metabolism	mevalonate	-0.850861	0.443076	0.459554
Lipid	Monoacylglycerol	1-oleoylglycerol (18:1)	1.89869	0.118363	-1.89448
Lipid	Monoacylglycerol	2-oleoylglycerol (18:1)	1.53055	0.193771	-1.70048
Lipid	Monoacylglycerol	2-linoleoylglycerol (18:2)	1.07122	0.34715	-1.53832
Lipid	Monoacylglycerol	1-palmitoleoylglycerol (16:1)*	0.660733	0.544413	-0.841673
Lipid	Monoacylglycerol	2-myristoylglycerol (14:0)	-0.5041	0.642657	0.770889
Lipid	Monoacylglycerol	2-palmitoleoylglycerol (16:1)*	-0.347587	0.748285	0.654636
Lipid	Monoacylglycerol	1-myristoylglycerol (14:0)	-0.283916	0.79127	0.410693
Lipid	Neurotransmitter	acetylcholine	1.19933	0.297949	-1.63315
Lipid	Phosphatidylcholine (PC)	1,2-dipalmitoyl-GPC (16:0/16:0)	-1.5958	0.177727	0.899067
Lipid	Phosphatidylcholine (PC)	1-stearoyl-2-oleoyl-GPC (18:0/18:1)	-1.27685	0.269438	0.695503
Lipid	Phosphatidylcholine (PC)	1-palmitoyl-2-oleoyl-GPC (16:0/18:1)	-1.14352	0.310837	0.640143
Lipid	Phosphatidylcholine (PC)	1,2-dioleoyl-GPC (18:1/18:1)	-1.05794	0.344151	0.593004
Lipid	Phosphatidylcholine (PC)	1,2-dilinoleoyl-GPC (18:2/18:2)	-1.05113	0.349259	0.580067
Lipid	Phosphatidylcholine (PC)	1-oleoyl-2-linoleoyl-GPC (18:1/18:2)*	-0.989181	0.36701	0.587948
Lipid	Phosphatidylcholine (PC)	1-myristoyl-2-palmitoyl-GPC (14:0/16:0)	-0.818568	0.446764	0.510432
Lipid	Phosphatidylcholine (PC)	1-palmitoleoyl-2-linoleoyl-GPC (16:1/18:2)*	-0.778835	0.4696	0.470039
Lipid	Phosphatidylcholine (PC)	1-linoleoyl-2-linolenoyl-GPC (18:2/18:3)*	-0.771234	0.476345	0.447765
Lipid	Phosphatidylcholine (PC)	1-palmitoleoyl-2-linolenoyl-GPC (16:1/18:3)*	-0.584687	0.582777	0.353976
Lipid	Phosphatidylcholine (PC)	1-palmitoyl-2-palmitoleoyl-GPC (16:0/16:1)*	-0.440392	0.676049	0.277912
Lipid	Phosphatidylcholine (PC)	1,2-dipalmitoleoyl-GPC (16:1/16:1)*	-0.349863	0.738802	0.227014
Lipid	Phosphatidylethanolamine (PE)	1,2-dipalmitoyl-GPE (16:0/16:0)*	-1.29959	0.271903	0.678637
Lipid	Phosphatidylethanolamine (PE)	1-stearoyl-2-oleoyl-GPE (18:0/18:1)	-0.847056	0.448172	0.448131
Lipid	Phosphatidylethanolamine (PE)	1-oleoyl-2-linoleoyl-GPE (18:1/18:2)*	-0.726661	0.500023	0.427071
Lipid	Phosphatidylethanolamine (PE)	1,2-dilinoleoyl-GPE (18:2/18:2)*	-0.57428	0.589886	0.342935
Lipid	Phosphatidylethanolamine (PE)	1,2-dioleoyl-GPE (18:1/18:1)	-0.568459	0.594849	0.330703
Lipid	Phosphatidylethanolamine (PE)	1,2-dipalmitoleoyl-GPE (16:1/16:1)*	-0.380447	0.717486	0.240983
Lipid	Phosphatidylethanolamine (PE)	1-palmitoyl-2-oleoyl-GPE (16:0/18:1)	-0.30099	0.774394	0.187541
Lipid	Phosphatidylglycerol (PG)	1-palmitoyl-2-oleoyl-GPG (16:0/18:1)	-1.44402	0.219062	0.793376
Lipid	Phosphatidylglycerol (PG)	1-palmitoyl-2-linoleoyl-GPG (16:0/18:2)	-1.15925	0.312882	0.620974
Lipid	Phosphatidylglycerol (PG)	1-palmitoyl-2-palmitoleoyl-GPG (16:0/16:1)*	-0.975264	0.374108	0.573953
Lipid	Phosphatidylinositol (PI)	1-oleoyl-2-linoleoyl-GPI (18:1/18:2)*	-1.73116	0.141986	1.03489
Lipid	Phosphatidylinositol (PI)	1-palmitoyl-2-oleoyl-GPI (16:0/18:1)*	-1.38226	0.231339	0.77924
Lipid	Phosphatidylserine (PS)	1-palmitoyl-2-oleoyl-GPS (16:0/18:1)	-0.154198	0.882548	0.114187
Lipid	Phosphatidylserine (PS)	1-stearoyl-2-oleoyl-GPS (18:0/18:1)	-0.114326	0.912808	0.0748935
Lipid	Phosphatidylserine (PS)	1,2-dioleoyl-GPS (18:1/18:1)	-0.103018	0.921546	0.0853659
Lipid	Phospholipid Metabolism	choline phosphate	3.74302	0.00972566	-2.77188
Lipid	Phospholipid Metabolism	phosphoethanolamine	3.22512	0.0184574	-2.44653
Lipid	Phospholipid Metabolism	choline	2.48518	0.0484316	-1.91254
Lipid	Phospholipid Metabolism	glycerophosphoethanolamine	2.26032	0.0814722	-2.59078
Lipid	Phospholipid Metabolism	glycerophosphoserine*	1.96314	0.110989	-2.03631
Lipid	Phospholipid Metabolism	glycerophosphoinositol*	1.79772	0.128117	-1.09695
Lipid	Phospholipid Metabolism	cytidine-5'-diphosphoethanolamine	0.31617	0.762702	-0.23657
Lipid	Phospholipid Metabolism	cytidine 5'-diphosphocholine	0.127889	0.903832	-0.141998
Lipid	Phospholipid Metabolism	glycerophosphorylcholine (GPC)	-0.0274474	0.978994	0.0196854
Lipid	Sphingolipid Synthesis	tetradecasphinganine (d14:0)*	-0.892934	0.415008	0.512439
Lipid	Sphingolipid Synthesis	sphinganine	-0.601703	0.569525	0.409714
Lipid	Sphingolipid Synthesis	hexadecasphinganine (d16:0)*	-0.529092	0.617489	0.326914
Lipid	Sphingolipid Synthesis	phytosphingosine	-0.412815	0.698403	0.233682
Lipid	Sphingosines	hexadecasphingosine (d16:1)*	-2.80091	0.0493503	3.73071
Lipid	Sphingosines	tetradecanoylsphingosine (d14:1)*	-2.45495	0.0643367	1.37127
Lipid	Sterol	ergosterol	-0.382733	0.715139	0.264329
Nucleotide	Dinucleotide	(3'-5')-adenylyluridine	-1.32048	0.267994	2.56181
Nucleotide	Dinucleotide	(3'-5')-cytidylyluridine*	-0.954589	0.403905	2.10221
Nucleotide	Purine and Pyrimidine Metabolism	methylphosphate	0.698364	0.5111	-0.490407
Nucleotide	Purine Metabolism, (Hypo)Xanthine/Inosine containing	inosine	0.759638	0.47777	-0.483359
Nucleotide	Purine Metabolism, (Hypo)Xanthine/Inosine containing	2'-deoxyinosine	-0.687089	0.53108	0.961522
Nucleotide	Purine Metabolism, (Hypo)Xanthine/Inosine containing	urate	0.61398	0.563476	-0.511819
Nucleotide	Purine Metabolism, (Hypo)Xanthine/Inosine containing	allantoin	0.502316	0.638309	-0.5228
Nucleotide	Purine Metabolism, (Hypo)Xanthine/Inosine containing	hypoxanthine	-0.285895	0.789311	0.381605
Nucleotide	Purine Metabolism, (Hypo)Xanthine/Inosine containing	xanthosine	-0.260254	0.806141	0.282726
Nucleotide	Purine Metabolism, (Hypo)Xanthine/Inosine containing	inosine 5'-monophosphate (IMP)	-0.113152	0.915285	0.143986
Nucleotide	Purine Metabolism, (Hypo)Xanthine/Inosine containing	xanthine	0.019946	0.98481	-0.0174866
Nucleotide	Purine Metabolism, Adenine containing	1-methyladenine	1.3887	0.214515	-0.949131
Nucleotide	Purine Metabolism, Adenine containing	N1-methyladenosine	-1.45429	0.231	2.83131
Nucleotide	Purine Metabolism, Adenine containing	adenine	1.10919	0.309922	-0.805166
Nucleotide	Purine Metabolism, Adenine containing	isopentenyl adenosine	-1.16856	0.315004	2.00701
Nucleotide	Purine Metabolism, Adenine containing	N6-succinyladenosine	-0.719359	0.502622	0.643854
Nucleotide	Purine Metabolism, Adenine containing	adenosine 5'-monophosphate (AMP)	0.72778	0.510307	-1.13175
Nucleotide	Purine Metabolism, Adenine containing	cyclic adenosine diphosphate-ribose	-0.510669	0.628051	0.38366
Nucleotide	Purine Metabolism, Adenine containing	adenosine	0.210111	0.841033	-0.174146
Nucleotide	Purine Metabolism, Adenine containing	N6-carbamoylthreonyladenosine	-0.0722113	0.945718	0.0858376
Nucleotide	Purine Metabolism, Adenine containing	adenylosuccinate	0.0183453	0.986303	-0.027754
Nucleotide	Purine Metabolism, Guanine containing	7-methylguanosine	-1.29347	0.248793	1.13081
Nucleotide	Purine Metabolism, Guanine containing	guanine	-1.08089	0.341577	1.45998
Nucleotide	Purine Metabolism, Guanine containing	7-methylguanine	-0.988117	0.388422	2.01716
Nucleotide	Purine Metabolism, Guanine containing	N2,N2-dimethylguanosine	-0.837201	0.4451	0.469438
Nucleotide	Purine Metabolism, Guanine containing	2'-deoxyguanosine	-0.492085	0.64737	0.595845
Nucleotide	Purine Metabolism, Guanine containing	guanosine	-0.281799	0.79322	0.438621
Nucleotide	Purine Metabolism, Guanine containing	guanosine 5'-monophosphate (5'-GMP)	0.112994	0.914661	-0.114727
Nucleotide	Pyrimidine Metabolism, Cytidine containing	cytidine 5'-monophosphate (5'-CMP)	-1.90694	0.123315	2.16926
Nucleotide	Pyrimidine Metabolism, Cytidine containing	3-methylcytidine	-1.8214	0.160784	5.29569
Nucleotide	Pyrimidine Metabolism, Cytidine containing	cytidine 2' or 3'-monophosphate (2' or 3'-CMP)	-1.06766	0.338801	0.604545
Nucleotide	Pyrimidine Metabolism, Cytidine containing	2'-deoxycytidine	-0.673296	0.539676	0.358213
Nucleotide	Pyrimidine Metabolism, Cytidine containing	cytosine	0.533268	0.621617	-0.674719
Nucleotide	Pyrimidine Metabolism, Cytidine containing	2'-O-methylcytidine	0.203417	0.846943	-0.196954
Nucleotide	Pyrimidine Metabolism, Cytidine containing	cytidine	-0.174259	0.867558	0.113797
Nucleotide	Pyrimidine Metabolism, Orotate containing	orotate	2.52298	0.0562401	-1.44215
Nucleotide	Pyrimidine Metabolism, Orotate containing	dihydroorotate	1.63567	0.169576	-0.919404
Nucleotide	Pyrimidine Metabolism, Thymine containing	thymidine 5'-monophosphate	2.553	0.0489473	-1.53578
Nucleotide	Pyrimidine Metabolism, Thymine containing	thymidine	0.931005	0.400851	-1.07153
Nucleotide	Pyrimidine Metabolism, Thymine containing	3-aminoisobutyrate	-0.616954	0.560293	0.410669
Nucleotide	Pyrimidine Metabolism, Uracil containing	2'-O-methyluridine	-2.22982	0.0824266	2.44072
Nucleotide	Pyrimidine Metabolism, Uracil containing	uridine 5'-monophosphate (UMP)	-1.99211	0.129576	3.98193
Nucleotide	Pyrimidine Metabolism, Uracil containing	5,6-dihydrouridine	-1.06158	0.362409	3.14845
Nucleotide	Pyrimidine Metabolism, Uracil containing	pseudouridine	-0.981308	0.380816	1.23126
Nucleotide	Pyrimidine Metabolism, Uracil containing	3-ureidopropionate	-0.758233	0.485583	0.808801
Nucleotide	Pyrimidine Metabolism, Uracil containing	uracil	-0.581742	0.591392	0.735019
Nucleotide	Pyrimidine Metabolism, Uracil containing	uridine	0.540512	0.611983	-0.512389
Nucleotide	Pyrimidine Metabolism, Uracil containing	5-methyluridine (ribothymidine)	-0.543928	0.621865	1.43128
Nucleotide	Pyrimidine Metabolism, Uracil containing	beta-alanine	0.37372	0.730856	-0.192681
Nucleotide	Pyrimidine Metabolism, Uracil containing	N-acetyl-beta-alanine	-0.285093	0.790482	0.415561
Partially Characterized Molecules	Partially Characterized Molecules	glutamine_degradant*	3.77004	0.0260265	-1.94949
Partially Characterized Molecules	Partially Characterized Molecules	pentose acid*	0.666302	0.530208	-0.450095
Peptide	Dipeptide	leucylglycine	-3.6616	0.0148244	3.5241
Peptide	Dipeptide	valylglutamine	1.58626	0.206153	-4.84169
Peptide	Dipeptide	lysylleucine	1.36059	0.227385	-1.16965
Peptide	Dipeptide	valylglycine	1.10848	0.318984	-1.0781
Peptide	Dipeptide	prolylglycine	-1.00196	0.36075	0.910521
Peptide	Dipeptide	isoleucylglycine	0.518021	0.623062	-0.379093
Peptide	Dipeptide	glycylleucine	0.324841	0.757999	-0.295644
Peptide	Dipeptide	glycylisoleucine	0.159909	0.878203	-0.111825
Peptide	Dipeptide	glycylvaline	-0.0327284	0.975203	0.0325516
Peptide	Gamma-glutamyl Amino Acid	gamma-glutamylphenylalanine	-2.98211	0.0266034	2.4514
Peptide	Gamma-glutamyl Amino Acid	gamma-glutamylglutamine	2.80499	0.0402951	-1.6081
Peptide	Gamma-glutamyl Amino Acid	gamma-glutamylhistidine	-1.68766	0.146937	1.42797
Peptide	Gamma-glutamyl Amino Acid	gamma-glutamylmethionine	1.70654	0.161667	-2.152
Peptide	Gamma-glutamyl Amino Acid	gamma-glutamylcysteine	1.5102	0.228104	-46.7428
Peptide	Gamma-glutamyl Amino Acid	gamma-glutamylleucine	-1.21169	0.288919	1.44106
Peptide	Gamma-glutamyl Amino Acid	gamma-glutamylalanine	0.93063	0.395197	-0.544334
Peptide	Gamma-glutamyl Amino Acid	gamma-glutamyltyrosine	-0.777106	0.470362	0.470446
Peptide	Gamma-glutamyl Amino Acid	gamma-glutamylisoleucine*	-0.744276	0.488037	0.650505
Peptide	Gamma-glutamyl Amino Acid	gamma-glutamylthreonine	0.668823	0.532469	-0.398422
Peptide	Gamma-glutamyl Amino Acid	gamma-glutamylglycine	0.0290962	0.977981	-0.0166652
Peptide	Gamma-glutamyl Amino Acid	gamma-glutamylvaline	-0.0206845	0.98417	0.0142034
Peptide	Modified Peptides	N,N-dimethyl-pro-pro	1.19338	0.295733	-0.65604
Xenobiotics	Benzoate Metabolism	hippurate	1.08978	0.317931	-0.806284
Xenobiotics	Chemical	4-chlorobenzoic acid	3.15885	0.0215594	-1.98181
Xenobiotics	Chemical	sulfate*	1.28543	0.248395	-1.03544
Xenobiotics	Chemical	thioproline	1.0008	0.355621	-0.722208
Xenobiotics	Drug - Other	S-carboxymethyl-L-cysteine	1.02421	0.345308	-0.709634
Xenobiotics	Drug - Topical Agents	2,6-dihydroxybenzoic acid	0.7126	0.506835	-0.426674
Xenobiotics	Drug - Topical Agents	salicylate	0.185163	0.861241	-0.103824
Xenobiotics	Food Component/Plant	stachydrine	3.96832	0.00822176	-2.52579
Xenobiotics	Food Component/Plant	methyl glucopyranoside (alpha + beta)	2.25077	0.0684468	-1.85553
Xenobiotics	Food Component/Plant	erythritol	1.33509	0.23306	-1.08751
Xenobiotics	Food Component/Plant	kojibiose	0.934579	0.39802	-1.03646
Xenobiotics	Food Component/Plant	arginine phosphate	0.817497	0.449552	-0.743761
Xenobiotics	Food Component/Plant	2-isopropylmalate	-0.726789	0.504627	0.831921
Xenobiotics	Food Component/Plant	2-dimethylaminoethanol	0.548177	0.603404	-0.377841
Xenobiotics	Food Component/Plant	feruloylquinate (2)	-0.368302	0.731798	0.197674
Xenobiotics	Food Component/Plant	mannonate*	-0.357466	0.732984	0.254943
Xenobiotics	Food Component/Plant	quinate	-0.248286	0.815854	0.135424
Xenobiotics	Food Component/Plant	pyrraline	-0.226509	0.829407	0.136044
Xenobiotics	Food Component/Plant	2,3-dihydroxyisovalerate	0.124329	0.907225	-0.171915
Xenobiotics	Food Component/Plant	gluconate	-0.0575322	0.957278	0.106354
